# β-cell responses to high fat feeding: A role and mechanism for redox sensing by SENP1

**DOI:** 10.1101/2022.04.05.487203

**Authors:** Haopeng Lin, Kunimasa Suzuki, Nancy Smith, Xi Li, Lisa Nalbach, Sonia Fuentes, Aliya F Spigelman, Xiaoqing Dai, Austin Bautista, Mourad Ferdaoussi, Saloni Aggarwal, Andrew R Pepper, Leticia P Roma, Emmanuel Ampofo, Wen-hong Li, Patrick E MacDonald

## Abstract

Pancreatic β-cells respond to metabolic stress by upregulating insulin secretion, however the underlying mechanisms remain unclear. In β-cells from overweight humans without diabetes, and mice fed a high-fat diet for 2 days, insulin exocytosis and secretion are enhanced without increased Ca^2+^ influx. β-cell RNA-seq suggests altered metabolic pathways early following HFD, where we find increased basal oxygen consumption, proton leak, but a more reduced cytosolic redox state. Increased β-cell exocytosis after 2-day HFD is dependent on this reduced intracellular redox and requires the <u>sen</u>trin-specific SUMO-<u>p</u>rotease-<u>1</u> (SENP1). Mice with either pancreas- or β-cell-specific SENP1 deletion fail to up-regulate exocytosis and become rapidly glucose intolerant after 2-day HFD. Mechanistically, redox-sensing by SENP1 requires a thiol group at C535 which together with Zn^+^-binding suppresses basal protease activity and unrestrained β-cell exocytosis and increases SENP1 sensitivity to regulation by redox signals.
