## Supplementary Data 1 for "β-cell responses to high fat feeding: A role and mechanism for redox sensing by SENP1"

### Sheet: Sheet1
Genes	logFC (HFD-VS-CD)	Pvalue (HFD-VS-CD)
Cdk1	3.2706	0.0539415
Hmmr	3.26887	0.0645884
Ccnb2	3.06085	0.0373504
Ect2	2.48169	0.0636981
Top2a	1.80573	0.0791274
Racgap1	1.65882	0.0745963
Smc4	1.63636	0.00308158
2310039H08Rik	1.52506	0.097563
Rnf112	1.32886	0.068514
Obsl1	1.30226	0.0791047
Ncapd2	1.20147	0.0405708
Amotl2	1.14763	0.0516942
Lypla1	1.14066	0.0462967
Prdx4	1.11771	0.0540248
Calb1	1.11171	0.00497732
Gc	1.07971	0.000136557
Senp1	0.8883	0.091871
Rab22a	0.819508	0.0762594
Fam107b	0.777541	0.0389984
Ift20	0.7514	0.0440187
Plcl2	0.744723	0.0908951
Nucb2	0.738161	0.0285473
Tubb5	0.728327	0.0106502
Ugt2b34	0.672987	0.0122125
Ssr4	0.614786	0.0181827
Vkorc1	0.614754	0.0868619
Atp2b4	0.606319	0.0816939
Paip2b	0.577714	0.0476547
Vcp	0.568314	0.0158025
Mogs	0.563461	0.020976
Ubr3	0.544915	0.0219019
Uqcr11	0.543525	0.0621594
2015-09-14	0.541722	0.0248295
Psmc5	0.541406	0.0432524
Rps26	0.540042	0.0915722
Uqcrq	0.535086	0.0881375
Myef2	0.530189	0.0804991
Eif3k	0.522757	0.087434
Tmem258	0.514839	0.0403285
Syt5	0.504457	0.0894435
Arglu1	0.50216	0.095255
Sdf2l1	0.4999	0.0650439
Igfbp7	0.495526	0.0664776
Prom1	0.493595	0.0871272
Clptm1l	0.488792	0.0266897
Pak3	0.484545	0.0671133
Pycr2	0.483597	0.033895
Hn1l	0.480218	0.044302
Map2k2	0.465335	0.0667408
Gpx1	0.442835	0.0652745
Ocrl	0.440204	0.0685999
Magt1	0.427451	0.0694379
Erp44	0.426686	0.0702388
Tmed3	0.425676	0.0980249
Plekha1	0.422231	0.076825
Psmc2	0.414726	0.0998294
Atp5g3	0.410537	0.0761102
Cope	0.407681	0.0525717
Zfhx2	-0.351139	0.0781451
Kmt2d	-0.365426	0.0785143
Ap1s2	-0.375607	0.0815138
Tgfbrap1	-0.38003	0.0937572
Leng8	-0.385866	0.0805709
Tnr	-0.398477	0.0806581
Ccnl2	-0.399935	0.0904307
Dusp8	-0.401513	0.0788879
Gas5	-0.404332	0.0777888
Cabin1	-0.407116	0.0925775
Kdm6b	-0.408729	0.0795417
Akirin1	-0.413798	0.0924032
Kmt2c	-0.415271	0.0729457
Tapbp	-0.41997	0.0759701
Cdc42bpb	-0.428477	0.0689765
Cacnb3	-0.431221	0.0763212
Ctsl	-0.435316	0.0881995
Spen	-0.43773	0.0662911
Kmt2e	-0.450352	0.0661563
Srebf2	-0.454215	0.0585088
Il6st	-0.456124	0.0496292
Zscan26	-0.460559	0.0510283
Mga	-0.464696	0.030994
ChkbCpt1b	-0.46553	0.0973423
Wnt4	-0.467475	0.0544586
Bcar1	-0.46957	0.0918967
Rpl34	-0.47378	0.0967131
Arih1	-0.47595	0.0613902
Crebzf	-0.47662	0.0902178
Zmynd8	-0.476649	0.0974176
Rpl34-ps1	-0.48031	0.0927055
Chkb	-0.481793	0.0844316
Npas4	-0.483965	0.0605794
Gprasp2	-0.489664	0.0499991
Mast4	-0.494231	0.038462
Sbf1	-0.498524	0.0881808
Plxnb1	-0.504355	0.0681544
Helz2	-0.504432	0.0451614
Tnfrsf12a	-0.504717	0.0531201
Zcchc14	-0.507207	0.078069
Nup98	-0.510578	0.0617298
Rela	-0.514664	0.049254
Ern1	-0.514868	0.0957626
Ankrd33b	-0.514895	0.0785058
Ubr5	-0.515124	0.0321976
Csrnp1	-0.520935	0.0542151
Pisd-ps1	-0.524352	0.0604525
Prdm2	-0.52652	0.0426333
Insig1	-0.530972	0.0335181
Cic	-0.535289	0.0168224
Msmo1	-0.539111	0.0266812
Kmt2a	-0.540172	0.0335405
Ptpn1	-0.543036	0.0492692
Klf10	-0.54482	0.0737857
Zfp445	-0.547072	0.0549724
H2-Q4	-0.547223	0.062808
Serpina10	-0.549531	0.0377668
Kmt2b	-0.552562	0.032326
C8b	-0.552977	0.0230079
Znfx1	-0.554212	0.086778
Syn1	-0.56015	0.0751047
Phf1	-0.56023	0.0375451
Tia1	-0.5652	0.0962719
Tfe3	-0.570943	0.0454596
Hmgcs1	-0.578912	0.0773145
Crebbp	-0.578994	0.099947
Rsrp1	-0.579892	0.0184983
Dos	-0.581287	0.0198158
Med13	-0.582718	0.0444788
Tug1	-0.583531	0.0821816
Ttbk2	-0.584507	0.0211082
Phf20l1	-0.586434	0.0590293
Elmsan1	-0.588732	0.00937855
Fryl	-0.590122	0.0496674
Rbbp6	-0.592447	0.0593446
Mfsd7b	-0.592566	0.0753132
Itpkc	-0.593099	0.0934453
Trrap	-0.598089	0.0755803
Mapk6	-0.598101	0.027583
Crtc2	-0.603467	0.0977259
Fdps	-0.607229	0.0569828
Lats1	-0.607428	0.0953255
Rai1	-0.623417	0.0285587
Lpp	-0.63363	0.0609148
Kcnc3	-0.643476	0.0363041
Fnip2	-0.649795	0.0563148
Kif5c	-0.650158	0.0637168
Wnk4	-0.666103	0.0156482
Zbtb10	-0.675451	0.0930466
Irs2	-0.679177	0.0501595
Pogz	-0.681345	0.0745255
Zyx	-0.685831	0.0252283
Rps3a1	-0.686488	0.0187978
Pcmtd2	-0.686546	0.0969864
Cd81	-0.696961	0.0573925
Fdft1	-0.709478	0.00904547
Pcyt2	-0.710264	0.0496183
Gnai1	-0.712685	0.0703287
Socs3	-0.71292	0.0888769
Vps18	-0.716708	0.0828246
Kdm3b	-0.728201	0.0538119
Tpst2	-0.736124	0.0889947
Zfp608	-0.743751	0.031375
Psd	-0.746621	0.0159582
Akap8	-0.748571	0.0562452
Vezf1	-0.749064	0.0138463
Hsd17b7	-0.749628	0.0838504
Pan2	-0.75821	0.0346886
Maml3	-0.783071	0.0221226
Sdc4	-0.788977	0.0403736
Bace1	-0.795542	0.0874821
Brpf3	-0.796917	0.0371506
Zc3hav1	-0.798529	0.0445361
Rgs4	-0.810322	0.0791739
Tomm7	-0.810764	0.0332938
Nfkb2	-0.819009	0.0484881
Ahnak	-0.821312	0.0127052
Mllt6	-0.827935	0.00485061
Serping1	-0.829007	0.0114408
Vma21	-0.847866	0.0849351
Irf1	-0.853194	0.0171018
Anp32a	-0.854675	0.0223635
Parp10	-0.85603	0.0896926
Car8	-0.860471	0.0616316
Ncoa3	-0.867978	0.0983426
Klf4	-0.879608	0.0635429
Rab35	-0.881206	0.0704331
Bicd2	-0.887822	0.0714078
Thbs3	-0.896684	0.046314
Serinc5	-0.900939	0.0149487
Tnrc6b	-0.906298	0.0096765
Nptx1	-0.911627	0.00328918
Micall1	-0.915235	0.0336496
Uggt2	-0.929829	0.0821669
Grb10	-0.944648	0.00126827
H2-K2	-0.94851	0.0483328
Rtn1	-0.951034	0.0555071
Zdhhc17	-0.979212	0.086325
Prr7	-0.981896	0.0605946
Ech1	-0.98553	0.0761205
Stat2	-0.991906	0.0299257
Fbxw9	-0.993254	0.0326369
Slc41a1	-0.993374	0.0501531
Mknk2	-1.00337	0.0171413
Tox3	-1.03893	0.0645445
Ppp1r10	-1.06474	0.0589006
Pcsk4	-1.07422	0.0821848
Arvcf	-1.08519	0.064519
Defb1	-1.11486	0.0257552
Idh1	-1.152	0.055168
Zfp574	-1.23424	0.0137773
Nfkbiz	-1.30026	0.00802015
Snhg11	-1.341	0.004061
Slc16a6	-1.34594	0.0867998
Cebpd	-1.54498	0.0143898
